# Characterisation of protease activity during SARS-CoV-2 infection identifies novel viral cleavage sites and cellular targets with therapeutic potential

**DOI:** 10.1101/2020.09.16.297945

**Authors:** Bjoern Meyer, Jeanne Chiaravalli, Stacy Gellenoncourt, Philip Brownridge, Dominic P. Bryne, Leonard A. Daly, Arturas Grauslys, Marius Walter, Fabrice Agou, Lisa A. Chakrabarti, Charles S. Craik, Claire E. Eyers, Patrick A. Eyers, Yann Gambin, Andrew R. Jones, Emma Sierecki, Eric Verdin, Marco Vignuzzi, Edward Emmott

## Abstract

SARS-CoV-2 is the causative agent behind the COVID-19 pandemic, and responsible for over 170 million infections, and over 3.7 million deaths worldwide. Efforts to test, treat and vaccinate against this pathogen all benefit from an improved understanding of the basic biology of SARS-CoV-2. Both viral and cellular proteases play a crucial role in SARS-CoV-2 replication, and inhibitors targeting proteases have already shown success at inhibiting SARS-CoV-2 in cell culture models. Here, we study proteolytic cleavage of viral and cellular proteins in two cell line models of SARS-CoV-2 replication using mass spectrometry to identify protein neo-N-termini generated through protease activity. We identify previously unknown cleavage sites in multiple viral proteins, including major antigenic proteins S and N, which are the main targets for vaccine and antibody testing efforts. We discovered significant increases in cellular cleavage events consistent with cleavage by SARS-CoV-2 main protease, and identify 14 potential high-confidence substrates of the main and papain-like proteases, validating a subset with *in vitro* assays. We showed that siRNA depletion of these cellular proteins inhibits SARS-CoV-2 replication, and that drugs targeting two of these proteins: the tyrosine kinase SRC and Ser/Thr kinase MYLK, showed a dose-dependent reduction in SARS-CoV-2 titres. Overall, our study provides a powerful resource to understand proteolysis in the context of viral infection, and to inform the development of targeted strategies to inhibit SARS-CoV-2 and treat COVID-19.
