## Supplementary material for "Characterisation of protease activity during SARS-CoV-2 infection identifies novel viral cleavage sites and cellular targets with therapeutic potential": Table S1 - Viral neo-N-termini from A549-Ace2 cells

Sequence	Length	Modifications	ModifiedSequence	Oxidation_M_Probabilities	TMTpro16plex_LysModProbabilities	Oxidation_M_ScoreDiffs	TMTpro16plex_LysModScoreDiffs	Acetyl_ProteinN_term_	Gln__pyro_Glu	Glu__pyro_Glu	Oxidation_M_	TMTpro16plex_LysMod	TMTpro16plex_NterMod	MissedCleavages	Proteins	LeadingProteins	LeadingRazorProtein	Type	RawFile	MS_MSM_z	Charge	m_z	Mass	Resolution	Uncalibrated_CalibratedM_z_ppm_	Uncalibrated_CalibratedM_z_Da_	MassError_ppm_	MassError_Da_	UncalibratedMassError_ppm_	UncalibratedMassError_Da_	MaxIntensityM_z0	RetentionTime	RetentionLength	NumberOfDataPoints	NumberOfScans	NumberOfIsotopicPeaks	PIF	FractionOfTotalSpectrum	BasePeakFraction	PEP	MS_MSCount	MS_MSScanNumber	Score	DeltaScore	Intensity	StartPosition	AminoAcidBefore
FGGPSDSTGSNQNGER	16	TMTpro16plex-NterMod	_(TMTpro16plex-NterMod)FGGPSDSTGSNQNGER_					0	0	0	0	0	1	0	SARS2|N|Nucleoprotein	SARS2|N|Nucleoprotein	SARS2|N|Nucleoprotein	MULTI-MSMS	EE200511_A549SARS2Enriched_bRP_F5	638.638793945313	3	638.635138	1912.88359	39273.2328801668	4.8397	0.0030908	2.9149	0.0018615	7.7546	0.0049524	638.637019477742	34.887	0.23464	10	5	2	0.754163824493106	0.00145556914098311	0.00874020400165164	9.5213e-06	1	11576	189.07	164.19	76724000	17	T
GPSDSTGSNQNGER	14	TMTpro16plex-NterMod	_(TMTpro16plex-NterMod)GPSDSTGSNQNGER_					0	0	0	0	0	1	0	SARS2|N|Nucleoprotein	SARS2|N|Nucleoprotein	SARS2|N|Nucleoprotein	MULTI-MSMS	EE200511_A549SARS2Enriched_bRP_F2	570.608337402344	3	570.605179	1708.79371	41375.3434763044	6.9812	0.0039835	-1.8954	-0.0010815	5.0858	0.002902	570.604173919298	21.035	0.44589	80	27	4	0.943493336021291	0.00211046929292361	0.00385600625326333	5.0935e-05	1	5759	138.02	108.53	36292000	19	G
GQGVPINTNSSPDDQIGYYR	20	TMTpro16plex-NterMod	_(TMTpro16plex-NterMod)GQGVPINTNSSPDDQIGYYR_					0	0	0	0	0	1	0	SARS2|N|Nucleoprotein	SARS2|N|Nucleoprotein	SARS2|N|Nucleoprotein	MULTI-MSMS	EE200511_A549SARS2Enriched_bRP_F2	829.4208984375	3	829.0808	2484.22057	33665.7655235493	5.7621	0.0047772	1.7996	0.001492	7.5616	0.0062692	829.416440286364	50.869	0.45987	43	11	6	0.988058743456347	0.0167574546912286	0.17981393325067	1.205e-54	1	18544	307.55	275.43	143180000	69	R
GQGVPINTNSSPDDQIGYYRR	21	TMTpro16plex-NterMod	_(TMTpro16plex-NterMod)GQGVPINTNSSPDDQIGYYRR_					0	0	0	0	0	1	1	SARS2|N|Nucleoprotein	SARS2|N|Nucleoprotein	SARS2|N|Nucleoprotein	MULTI-MSMS	EE200511_A549SARS2Enriched_bRP_F5	881.454040527344	3	881.114504	2640.32168	33220.191620488	7.2095	0.0063524	-0.50182	-0.00044216	6.7077	0.0059102	881.448454625399	44.924	0.23412	16	5	4	0.962094956429236	0.00379690849467315	0.0546967139694978	7.9011e-10	1	15921	128.14	105.2	52079000	69	R
GVPINTNSSPDDQIGYYR	18	TMTpro16plex-NterMod	_(TMTpro16plex-NterMod)GVPINTNSSPDDQIGYYR_					0	0	0	0	0	1	0	SARS2|N|Nucleoprotein	SARS2|N|Nucleoprotein	SARS2|N|Nucleoprotein	MULTI-MSMS	EE200511_A549SARS2Enriched_bRP_F3	767.390319824219	3	767.387453	2299.14053	35949.7053062888	3.2259	0.0024755	2.061	0.0015816	5.2868	0.0040571	767.388296615932	52.352	0.20015	15	5	4	0.883126069130232	0.000722447350831037	0.0134018030753811	2.9727e-09	1	19163	196.22	168.52	17779000	71	Q
TNSSPDDQIGYYR	13	TMTpro16plex-NterMod	_(TMTpro16plex-NterMod)TNSSPDDQIGYYR_					0	0	0	0	0	1	0	SARS2|N|Nucleoprotein	SARS2|N|Nucleoprotein	SARS2|N|Nucleoprotein	MULTI-MSMS	EE200511_A549SARS2Enriched_bRP_F3	910.449584960938	2	910.442724	1818.8709	33149.9954420861	6.4831	0.0059025	0.85388	0.0007774	7.337	0.0066799	910.443331526709	41.732	0.23795	14	5	4	0.975067201389261	0.00217892381869811	0.04876002204721	7.4379e-10	1	14622	234.92	186.48	34187000	76	N
SSPDDQIGYYR	11	TMTpro16plex-NterMod	_(TMTpro16plex-NterMod)SSPDDQIGYYR_					0	0	0	0	0	1	0	SARS2|N|Nucleoprotein	SARS2|N|Nucleoprotein	SARS2|N|Nucleoprotein	MULTI-MSMS	EE200511_A549SARS2Enriched_bRP_F3	802.9013671875	2	802.897422	1603.78029	34543.7467989781	6.9868	0.0056097	-1.969	-0.0015809	5.0178	0.0040288	802.895778431775	41.988	0.19159	22	7	4	0.959005890057889	0.00130120339180051	0.00856350484802106	1.3469e-05	1	14710	213.8	173.8	159500000	78	N
GGDGKMKDLSPR	12	2 TMTpro16plex-LysMod,TMTpro16plex-NterMod	_(TMTpro16plex-NterMod)GGDGK(TMTpro16plex-LysMod)MK(TMTpro16plex-LysMod)DLSPR_		GGDGK(1)MK(1)DLSPR		GGDGK(97.46)MK(97.46)DLSPR	0	0	0	0	2	1	0	SARS2|N|Nucleoprotein	SARS2|N|Nucleoprotein	SARS2|N|Nucleoprotein	MULTI-MSMS	EE200511_A549SARS2Enriched_bRP_F3	544.073303222656	4	544.06994	2172.25066	42499.792619538	6.3338	0.003446	0.71725	0.00039023	7.0511	0.0038363	544.070510056097	37.756	0.49405	41	12	6	0.991502800352301	0.00188001626784781	0.00669493851063634	0.006359	1	12894	97.463	46.513	161160000	96	R
NAAIVLQLPQGTTLPKGFYAEGSR	24	TMTpro16plex-LysMod,TMTpro16plex-NterMod	_(TMTpro16plex-NterMod)NAAIVLQLPQGTTLPK(TMTpro16plex-LysMod)GFYAEGSR_		NAAIVLQLPQGTTLPK(1)GFYAEGSR		NAAIVLQLPQGTTLPK(96.54)GFYAEGSR	0	0	0	0	1	1	0	SARS2|N|Nucleoprotein	SARS2|N|Nucleoprotein	SARS2|N|Nucleoprotein	MULTI-MSMS	EE200511_A549SARS2Enriched_bRP_F2	786.205871582031	4	785.699442	3138.76866	35338.9580608234	4.3745	0.003437	2.2271	0.0017498	6.6015	0.0051868	785.952858807646	66.253	0.28044	21	6	4	0.825402656719783	0.00249935841899671	0.0639797877791898	9.9807e-05	1	25093	96.54	82.708	10329000	154	N
TATKAYNVTQAFGR	14	TMTpro16plex-LysMod,TMTpro16plex-NterMod	_(TMTpro16plex-NterMod)TATK(TMTpro16plex-LysMod)AYNVTQAFGR_		TATK(1)AYNVTQAFGR		TATK(100.41)AYNVTQAFGR	0	0	0	0	1	1	0	SARS2|N|Nucleoprotein	SARS2|N|Nucleoprotein	SARS2|N|Nucleoprotein	MULTI-MSMS	EE200511_A549SARS2Enriched_bRP_F3	713.078674316406	3	712.740087	2135.19843	37218.7556211598	6.2247	0.0044366	0.53773	0.00038326	6.7624	0.0048198	713.074812362628	47.225	0.45355	45	13	6	0.921746333984837	0.00224898688248621	0.0197818249919493	0.0027796	1	16925	100.41	69.972	256870000	263	R
IGTVTLKQGEIKDATPSDFVR	21	2 TMTpro16plex-LysMod,TMTpro16plex-NterMod	_(TMTpro16plex-NterMod)IGTVTLK(TMTpro16plex-LysMod)QGEIK(TMTpro16plex-LysMod)DATPSDFVR_		IGTVTLK(1)QGEIK(1)DATPSDFVR		IGTVTLK(216.65)QGEIK(216.65)DATPSDFVR	0	0	0	0	2	1	0	SARS2|ORF3A|ORF	SARS2|ORF3A|ORF	SARS2|ORF3A|ORF	MULTI-MSMS	EE200511_A549SARS2Enriched_bRP_F4	797.974548339844	4	797.718126	3186.8434	34777.0669332748	5.1097	0.0040761	0.88755	0.00070802	5.9972	0.0047841	797.719033075798	56.585	0.78057	55	19	6	0.926127608071919	0.0050377615356171	0.0172957742621515	5.7344e-17	1	21002	216.65	187.02	162430000	10	T
LKQGEIKDATPSDFVR	16	2 TMTpro16plex-LysMod,TMTpro16plex-NterMod	_(TMTpro16plex-NterMod)LK(TMTpro16plex-LysMod)QGEIK(TMTpro16plex-LysMod)DATPSDFVR_		LK(1)QGEIK(1)DATPSDFVR		LK(102.58)QGEIK(102.58)DATPSDFVR	0	0	0	0	2	1	0	SARS2|ORF3A|ORF	SARS2|ORF3A|ORF	SARS2|ORF3A|ORF	MULTI-MSMS	EE200511_A549SARS2Enriched_bRP_F2	679.905883789063	4	679.900801	2715.5741	37895.3864594169	3.6316	0.0024692	2.7592	0.001876	6.3908	0.0043451	679.902806864572	49.787	0.54948	61	16	5	0.969303445430516	0.000801061814542154	0.00291090694621784	0.0010589	2	18181	102.58	76.711	123640000	15	T
KQGEIKDATPSDFVR	15	2 TMTpro16plex-LysMod,TMTpro16plex-NterMod	_(TMTpro16plex-NterMod)K(TMTpro16plex-LysMod)QGEIK(TMTpro16plex-LysMod)DATPSDFVR_		K(1)QGEIK(1)DATPSDFVR		K(78.5)QGEIK(78.5)DATPSDFVR	0	0	0	0	2	1	0	SARS2|ORF3A|ORF	SARS2|ORF3A|ORF	SARS2|ORF3A|ORF	MULTI-MSMS	EE200511_A549SARS2Enriched_bRP_F5	651.885131835938	4	651.629785	2602.49003	37800.7891263605	5.521	0.0035977	2.5101	0.0016356	8.0311	0.0052333	651.882166495961	44.494	0.31477	23	7	5	0.95374784325021	0.00194379031480155	0.0162950925250416	0.013617	1	15710	78.501	60.405	63972000	16	L
ELYHYQECVR	10	TMTpro16plex-NterMod	_(TMTpro16plex-NterMod)ELYHYQECVR_					0	0	0	0	0	1	0	SARS2|ORF7aiORF1|ORF;SARS2|ORF7A|ORF	SARS2|ORF7aiORF1|ORF	SARS2|ORF7aiORF1|ORF	MULTI-MSMS	EE200511_A549SARS2Enriched_bRP_F1	567.621337890625	3	567.617703	1699.83128	40835.0863560481	5.3993	0.0030648	0.27323	0.00015509	5.6726	0.0032198	567.618023420926	38.399	0.37093	41	11	6	0.996100504277578	0.0355356084979279	0.356246176548693	0.00052691	1	13229	179.57	128.9	1187600000	14	C
MDPKISEMHPALR	13	Acetyl (Protein N-term),TMTpro16plex-LysMod	_(Acetyl (Protein N-term))MDPK(TMTpro16plex-LysMod)ISEMHPALR_		MDPK(1)ISEMHPALR		MDPK(148.48)ISEMHPALR	1	0	0	0	1	0	0	SARS2|ORF9B|ORF;SARS2|NiORF1|Nucleoprotein	SARS2|ORF9B|ORF	SARS2|ORF9B|ORF	MULTI-MSMS	EE200511_A549SARS2Enriched_bRP_F5	624.670227050781	3	624.332798	1869.97656	39173.8086180702	4.3811	0.0027353	1.0047	0.00062726	5.3858	0.0033626	624.333808059029	49.664	0.50318	54	13	7	0.97798102013177	0.00346735682917785	0.00685768605469517	1.4964e-05	1	17920	148.48	131.26	1823500000	1	-
STGSNVFQTR	10	TMTpro16plex-NterMod	_(TMTpro16plex-NterMod)STGSNVFQTR_					0	0	0	0	0	1	0	SARS2|S|Spike	SARS2|S|Spike	SARS2|S|Spike	MULTI-MSMS	EE200511_A549SARS2Enriched_bRP_F1	700.880981445313	2	700.876292	1399.73803	36638.7574986081	6.5689	0.004604	0.75921	0.00053211	7.3281	0.0051361	700.876789388797	37.181	0.27662	15	6	3	0.946297011198024	0.00141540623193695	0.0379464581195295	0.0080261	1	12720	104.82	65.785	18485000	637	Y
SADAQSFLNR	10	TMTpro16plex-NterMod	_(TMTpro16plex-NterMod)SADAQSFLNR_					0	0	0	0	0	1	0	SARS2|pp1ab|Replicase;SARS2|nsp12|Coronavirus	SARS2|pp1ab|Replicase	SARS2|pp1ab|Replicase	MULTI-MSMS	EE200511_A549SARS2Enriched_bRP_F1	706.879943847656	2	706.876292	1411.73803	37244.0869907946	7.426	0.0052493	-1.8889	-0.0013352	5.5371	0.0039141	706.874815380619	44.453	0.55155	35	13	4	0.823424395806158	0.000997665343119966	0.013433343790995	0.0014671	1	15767	125.74	74.67	125530000	4393	Q
SSQAWQPGVAMPNLYKMQR	19	TMTpro16plex-LysMod,TMTpro16plex-NterMod	_(TMTpro16plex-NterMod)SSQAWQPGVAMPNLYK(TMTpro16plex-LysMod)MQR_		SSQAWQPGVAMPNLYK(1)MQR		SSQAWQPGVAMPNLYK(84.65)MQR	0	0	0	0	1	1	0	SARS2|pp1ab|Replicase;SARS2|nsp16|Coronavirus	SARS2|pp1ab|Replicase	SARS2|pp1ab|Replicase	MULTI-MSMS	EE200511_A549SARS2Enriched_bRP_F3	700.883056640625	4	700.877515	2799.48095	37209.7608950761	4.0511	0.0028393	2.827	0.0019814	6.8781	0.0048207	701.130381299727	58.91	0.35878	27	8	5	0.791935630041078	0.00217314379347344	0.0687086420567809	0.0033427	1	21963	84.653	71.333	14520000	6799	Q
