## Supplementary material for "Characterisation of protease activity during SARS-CoV-2 infection identifies novel viral cleavage sites and cellular targets with therapeutic potential": Table S2 - Viral neo-N-termini from Vero E6 cells

Sequence	Length	Modifications	ModifiedSequence	Oxidation_M_Probabilities	TMTpro16plex_LysModProbabilities	Oxidation_M_ScoreDiffs	TMTpro16plex_LysModScoreDiffs	Acetyl_ProteinN_term_	Gln__pyro_Glu	Glu__pyro_Glu	Oxidation_M_	TMTpro16plex_LysMod	TMTpro16plex_NterMod	MissedCleavages	Proteins	LeadingProteins	LeadingRazorProtein	Type	RawFile	MS_MSM_z	Charge	m_z	Mass	Resolution	Uncalibrated_CalibratedM_z_ppm_	Uncalibrated_CalibratedM_z_Da_	MassError_ppm_	MassError_Da_	UncalibratedMassError_ppm_	UncalibratedMassError_Da_	MaxIntensityM_z0	RetentionTime	RetentionLength	NumberOfDataPoints	NumberOfScans	NumberOfIsotopicPeaks	PIF	FractionOfTotalSpectrum	BasePeakFraction	PEP	MS_MSCount	MS_MSScanNumber	Score	DeltaScore	Intensity	StartPosition	AminoAcidBefore
TLSYYKLGASQR	12	TMTpro16plex-LysMod,TMTpro16plex-NterMod	_(TMTpro16plex-NterMod)TLSYYK(TMTpro16plex-LysMod)LGASQR_		TLSYYK(1)LGASQR		TLSYYK(128.22)LGASQR	0	0	0	0	1	1	0	SARS2|M|Membrane;SARS2|Mx|N-terminal	SARS2|M|Membrane	SARS2|M|Membrane	MULTI-MSMS	EE200515_VeroE6SARS2Enriched_bRP_F5	666.062805175781	3	665.722145	1994.1446	37571.5673917497	7.5494	0.0050258	2.048	0.0013634	9.5974	0.0063892	665.7230644595	47.314	0.43515	23	10	3	0.966261004748399	0.00328783655200949	0.0186961761215345	0.00043358	1	17196	128.22	86.182	39086000	175	R
MDPKISEMHPALR	13	Acetyl (Protein N-term),TMTpro16plex-LysMod	_(Acetyl (Protein N-term))MDPK(TMTpro16plex-LysMod)ISEMHPALR_		MDPK(1)ISEMHPALR		MDPK(145.41)ISEMHPALR	1	0	0	0	1	0	0	SARS2|NiORF1|Nucleoprotein;SARS2|ORF9B|ORF	SARS2|NiORF1|Nucleoprotein	SARS2|NiORF1|Nucleoprotein	MULTI-MSMS	EE200515_VeroE6SARS2Enriched_bRP_F4	624.33837890625	3	624.332798	1869.97656	39570.3943074665	7.9682	0.0049748	-0.43605	-0.00027224	7.5322	0.0047026	624.332785283382	49.43	0.43138	43	10	6	0.988192386715636	0.002766984219552	0.0728625716737357	0.000733	1	18152	145.41	119.3	262190000	1	-
FGGPSDSTGSNQNGER	16	TMTpro16plex-NterMod	_(TMTpro16plex-NterMod)FGGPSDSTGSNQNGER_					0	0	0	0	0	1	0	SARS2|N|Nucleoprotein	SARS2|N|Nucleoprotein	SARS2|N|Nucleoprotein	MULTI-MSMS	EE200515_VeroE6SARS2Enriched_bRP_F4	957.455932617188	2	957.449069	1912.88359	31497.7705467857	6.9699	0.0066733	0.16639	0.00015931	7.1363	0.0068326	957.449440469469	34.442	0.74853	62	18	6	0.996910770087364	0.00949844213114828	0.0841208488523322	5.1146e-118	1	11714	380.12	339.41	1134400000	17	T
GGPSDSTGSNQNGER	15	TMTpro16plex-NterMod	_(TMTpro16plex-NterMod)GGPSDSTGSNQNGER_					0	0	0	0	0	1	0	SARS2|N|Nucleoprotein	SARS2|N|Nucleoprotein	SARS2|N|Nucleoprotein	MULTI-MSMS	EE200515_VeroE6SARS2Enriched_bRP_F1	589.615417480469	3	589.612334	1765.81517	41068.3971114483	6.625	0.0039062	-0.5763	-0.00033979	6.0487	0.0035664	589.612000759779	20.621	0.36004	16	9	2	0.927205922480829	0.00365993719250189	0.0202101525732844	4.1803e-05	1	5807	157.33	141.52	34214000	18	F
GPSDSTGSNQNGER	14	TMTpro16plex-NterMod	_(TMTpro16plex-NterMod)GPSDSTGSNQNGER_					0	0	0	0	0	1	0	SARS2|N|Nucleoprotein	SARS2|N|Nucleoprotein	SARS2|N|Nucleoprotein	MULTI-MSMS	EE200515_VeroE6SARS2Enriched_bRP_F2	855.410278320313	2	855.404131	1708.79371	33895.7077895137	7.3808	0.0063136	-1.5297	-0.0013085	5.8511	0.0050051	855.402926740276	21.056	1.0334	196	41	6	0.994624028193754	0.00151712172062036	0.00964426933489612	5.0404e-31	3	5934	276.2	228.6	2941400000	19	G
GQGVPINTNSSPDDQIGYYR	20	TMTpro16plex-NterMod	_(TMTpro16plex-NterMod)GQGVPINTNSSPDDQIGYYR_					0	0	0	0	0	1	0	SARS2|N|Nucleoprotein	SARS2|N|Nucleoprotein	SARS2|N|Nucleoprotein	MULTI-MSMS	EE200515_VeroE6SARS2Enriched_bRP_F2	829.423645019531	3	829.0808	2484.22057	34192.0490394211	6.7616	0.0056059	1.4563	0.0012074	8.218	0.0068134	829.416184567315	50.677	0.39818	41	9	7	0.99396305932496	0.0111767051519237	0.183047173435027	2.5134e-42	1	18671	277.44	257.05	423910000	69	R
GQGVPINTNSSPDDQIGYYRR	21	TMTpro16plex-NterMod	_(TMTpro16plex-NterMod)GQGVPINTNSSPDDQIGYYRR_					0	0	0	0	0	1	1	SARS2|N|Nucleoprotein	SARS2|N|Nucleoprotein	SARS2|N|Nucleoprotein	MULTI-MSMS	EE200515_VeroE6SARS2Enriched_bRP_F4	881.455261230469	3	881.114504	2640.32168	34312.2597277491	7.5334	0.0066378	-0.54524	-0.00048042	6.9881	0.0061573	881.448825533151	44.709	0.19707	11	4	3	0.966250589864322	0.00124269036787931	0.00590590645515012	0.0014348	1	16151	103.9	85.939	31479000	69	R
QGVPINTNSSPDDQIGYYR	19	Gln->pyro-Glu	_(Gln->pyro-Glu)QGVPINTNSSPDDQIGYYR_					0	1	0	0	0	0	0	SARS2|N|Nucleoprotein	SARS2|N|Nucleoprotein	SARS2|N|Nucleoprotein	MULTI-MSMS	EE200515_VeroE6SARS2Enriched_bRP_F4	1054.50012207031	2	1053.98998	2105.96541	30262.3680123137	8.9437	0.0094265	-0.19528	-0.00020582	8.7484	0.0092207	1054.49149399844	58.565	0.39489	34	9	5	0.79949009661993	0.00071430033995446	0.0230923833203548	3.3532e-11	1	22041	182.07	155.44	52662000	70	G
GVPINTNSSPDDQIGYYR	18	TMTpro16plex-NterMod	_(TMTpro16plex-NterMod)GVPINTNSSPDDQIGYYR_					0	0	0	0	0	1	0	SARS2|N|Nucleoprotein	SARS2|N|Nucleoprotein	SARS2|N|Nucleoprotein	MULTI-MSMS	EE200515_VeroE6SARS2Enriched_bRP_F3	767.393005371094	3	767.387453	2299.14053	35380.5260637516	6.2974	0.0048325	-0.13237	-0.00010158	6.165	0.004731	767.721203496327	52.208	0.34006	24	8	5	0.913018904570486	0.0027382122507542	0.0234300323456538	6.3856e-37	1	19316	276.1	241.82	75206000	71	Q
TNSSPDDQIGYYR	13	TMTpro16plex-NterMod	_(TMTpro16plex-NterMod)TNSSPDDQIGYYR_					0	0	0	0	0	1	0	SARS2|N|Nucleoprotein	SARS2|N|Nucleoprotein	SARS2|N|Nucleoprotein	MULTI-MSMS	EE200515_VeroE6SARS2Enriched_bRP_F3	910.451904296875	2	910.442724	1818.8709	32778.8460665946	7.3861	0.0067246	0.51371	0.0004677	7.8998	0.0071923	910.442802848272	41.629	0.31409	23	7	4	0.924494025925057	0.00307669648308596	0.0180719012682025	4.5986e-53	1	14767	308.55	274.01	158380000	76	N
SSPDDQIGYYR	11	TMTpro16plex-NterMod	_(TMTpro16plex-NterMod)SSPDDQIGYYR_					0	0	0	0	0	1	0	SARS2|N|Nucleoprotein	SARS2|N|Nucleoprotein	SARS2|N|Nucleoprotein	MULTI-MSMS	EE200515_VeroE6SARS2Enriched_bRP_F3	802.902954101563	2	802.897422	1603.78029	35093.0318952194	7.8468	0.0063002	-0.40149	-0.00032236	7.4453	0.0059778	802.897118624749	41.863	0.47153	42	11	6	0.990172916023404	0.0106828746582925	0.15095447995895	2.9106e-21	1	14869	264.9	202.36	654760000	78	N
SPDDQIGYYR	10	TMTpro16plex-NterMod	_(TMTpro16plex-NterMod)SPDDQIGYYR_					0	0	0	0	0	1	0	SARS2|N|Nucleoprotein	SARS2|N|Nucleoprotein	SARS2|N|Nucleoprotein	MULTI-MSMS	EE200515_VeroE6SARS2Enriched_bRP_F3	759.387268066406	2	759.381407	1516.74826	36034.4632389726	7.5378	0.005724	0.4403	0.00033436	7.9781	0.0060584	759.38117130912	42.677	0.27674	17	6	4	0.93270576560976	0.00243011514259761	0.0385915879822025	8.0923e-05	1	15247	203.29	159.98	51408000	79	S
NAAIVLQLPQGTTLPKGFYAEGSR	24	TMTpro16plex-LysMod,TMTpro16plex-NterMod	_(TMTpro16plex-NterMod)NAAIVLQLPQGTTLPK(TMTpro16plex-LysMod)GFYAEGSR_		NAAIVLQLPQGTTLPK(1)GFYAEGSR		NAAIVLQLPQGTTLPK(163.64)GFYAEGSR	0	0	0	0	1	1	0	SARS2|N|Nucleoprotein	SARS2|N|Nucleoprotein	SARS2|N|Nucleoprotein	MULTI-MSMS	EE200515_VeroE6SARS2Enriched_bRP_F2	785.955627441406	4	785.699442	3138.76866	34982.1717411892	6.0253	0.004734	0.2813	0.00022102	6.3066	0.0049551	785.95037988885	66.229	0.56213	38	13	4	0.987755651417936	0.00695492537436944	0.0750314313553268	3.7987e-14	1	25339	163.64	137.17	47162000	154	N
AAIVLQLPQGTTLPKGFYAEGSR	23	TMTpro16plex-LysMod,TMTpro16plex-NterMod	_(TMTpro16plex-NterMod)AAIVLQLPQGTTLPK(TMTpro16plex-LysMod)GFYAEGSR_		AAIVLQLPQGTTLPK(1)GFYAEGSR		AAIVLQLPQGTTLPK(146.39)GFYAEGSR	0	0	0	0	1	1	0	SARS2|N|Nucleoprotein	SARS2|N|Nucleoprotein	SARS2|N|Nucleoprotein	MULTI-MSMS	EE200515_VeroE6SARS2Enriched_bRP_F3	1009.59313964844	3	1009.24919	3024.72574	31637.3884258279	7.087	0.0071526	0.86334	0.00087133	7.9504	0.0080239	1009.91914641587	67.268	0.36134	33	8	5	0.960572244783076	0.00539131999042424	0.141430851165438	6.9913e-09	1	25725	146.39	117.98	20786000	155	N
QLPQGTTLPKGFYAEGSR	18	Gln->pyro-Glu,TMTpro16plex-LysMod	_(Gln->pyro-Glu)QLPQGTTLPK(TMTpro16plex-LysMod)GFYAEGSR_		QLPQGTTLPK(1)GFYAEGSR		QLPQGTTLPK(80.24)GFYAEGSR	0	1	0	0	1	0	0	SARS2|N|Nucleoprotein	SARS2|N|Nucleoprotein	SARS2|N|Nucleoprotein	MULTI-MSMS	EE200515_VeroE6SARS2Enriched_bRP_F1	746.738647460938	3	746.401034	2236.18127	36894.0174868426	6.1371	0.0045808	0.10422	7.7787e-05	6.2413	0.0046585	746.401346306485	59.605	0.27601	13	6	3	0.967343279959856	0.000909246962559169	0.00299590107442166	0.012751	1	22505	80.238	50.897	15247000	160	L
LPQGTTLPKGFYAEGSR	17	TMTpro16plex-LysMod,TMTpro16plex-NterMod	_(TMTpro16plex-NterMod)LPQGTTLPK(TMTpro16plex-LysMod)GFYAEGSR_		LPQGTTLPK(1)GFYAEGSR		LPQGTTLPK(104.88)GFYAEGSR	0	0	0	0	1	1	0	SARS2|N|Nucleoprotein	SARS2|N|Nucleoprotein	SARS2|N|Nucleoprotein	MULTI-MSMS	EE200515_VeroE6SARS2Enriched_bRP_F1	608.600830078125	4	608.346374	2429.35639	40318.3529953957	6.0364	0.0036722	-0.46636	-0.00028371	5.57	0.0033885	608.597231355943	54.458	0.47318	38	11	6	0.989391558909192	0.00144384171457475	0.0110902613243511	0.0023256	1	20297	104.88	82.055	36500000	161	Q
GTTLPKGFYAEGSR	14	TMTpro16plex-LysMod,TMTpro16plex-NterMod	_(TMTpro16plex-NterMod)GTTLPK(TMTpro16plex-LysMod)GFYAEGSR_		GTTLPK(1)GFYAEGSR		GTTLPK(136.63)GFYAEGSR	0	0	0	0	1	1	0	SARS2|N|Nucleoprotein	SARS2|N|Nucleoprotein	SARS2|N|Nucleoprotein	MULTI-MSMS	EE200515_VeroE6SARS2Enriched_bRP_F4	698.39990234375	3	698.060938	2091.16098	36838.2149725962	6.5316	0.0045594	1.4474	0.0010104	7.979	0.0055698	698.062025913191	46.545	0.27672	21	6	4	0.94130700088799	0.00368258737381033	0.00892322154257074	9.5372e-05	1	16942	136.63	100.34	56478000	164	Q
TTLPKGFYAEGSR	13	TMTpro16plex-LysMod,TMTpro16plex-NterMod	_(TMTpro16plex-NterMod)TTLPK(TMTpro16plex-LysMod)GFYAEGSR_		TTLPK(1)GFYAEGSR		TTLPK(117.48)GFYAEGSR	0	0	0	0	1	1	0	SARS2|N|Nucleoprotein	SARS2|N|Nucleoprotein	SARS2|N|Nucleoprotein	MULTI-MSMS	EE200515_VeroE6SARS2Enriched_bRP_F4	679.060119628906	3	679.053783	2034.13952	38295.7274339199	6.1732	0.004192	1.4083	0.00095634	7.5816	0.0051483	679.054983846628	46.917	0.43839	22	10	3	0.867826495417929	0.00200617391541158	0.00759899916456578	0.00045366	1	17090	117.48	77.97	44687000	165	G
GFYAEGSR	8	TMTpro16plex-NterMod	_(TMTpro16plex-NterMod)GFYAEGSR_					0	0	0	0	0	1	0	SARS2|N|Nucleoprotein	SARS2|N|Nucleoprotein	SARS2|N|Nucleoprotein	MULTI-MSMS	EE200515_VeroE6SARS2Enriched_bRP_F4	595.814697265625	2	595.80989	1189.60523	40923.3076059505	9.0594	0.0053977	-0.70491	-0.00041999	8.3545	0.0049777	595.809441689243	37.319	0.47598	31	11	4	0.994071997705788	0.00413056334648088	0.050943814348006	0.015572	1	12964	135.77	99.433	114960000	170	K
MAGNGGDAALALLLLDR	17	Oxidation (M),TMTpro16plex-NterMod	_(TMTpro16plex-NterMod)M(Oxidation (M))AGNGGDAALALLLLDR_	M(1)AGNGGDAALALLLLDR		M(110.12)AGNGGDAALALLLLDR		0	0	0	1	0	1	0	SARS2|N|Nucleoprotein	SARS2|N|Nucleoprotein	SARS2|N|Nucleoprotein	MULTI-MSMS	EE200515_VeroE6SARS2Enriched_bRP_F5	664.372802734375	3	664.368676	1990.0842	39474.3132766669	3.9996	0.0026572	0.90824	0.00060341	4.9078	0.0032606	664.703635486345	74.931	0.45134	80	28	4	0.856046747134183	0.000848763367788068	0.0031070295251626	0.0016094	1	28908	110.12	81.917	10381000	210	R
GNGGDAALALLLLDR	15	TMTpro16plex-NterMod	_(TMTpro16plex-NterMod)GNGGDAALALLLLDR_					0	0	0	0	0	1	0	SARS2|N|Nucleoprotein	SARS2|N|Nucleoprotein	SARS2|N|Nucleoprotein	MULTI-MSMS	EE200515_VeroE6SARS2Enriched_bRP_F4	591.680908203125	3	591.677839	1772.01169	42395.2429259538	8.8137	0.0052149	-2.4583	-0.0014545	6.3554	0.0037603	591.676312581516	75.394	0.26967	23	13	2	0.818334407043163	0.000685670511416525	0.0141737497034689	0.0018377	1	29210	103.39	76.273	1695400	212	A
GGDAALALLLLDR	13	TMTpro16plex-NterMod	_(TMTpro16plex-NterMod)GGDAALALLLLDR_					0	0	0	0	0	1	0	SARS2|N|Nucleoprotein	SARS2|N|Nucleoprotein	SARS2|N|Nucleoprotein	MULTI-MSMS	EE200515_VeroE6SARS2Enriched_bRP_F1	801.485473632813	2	801.480924	1600.9473	35266.9494318885	6.8787	0.0055131	-0.48949	-0.00039232	6.3892	0.0051208	801.480529689558	76.823	0.77637	166	48	6	0.96659363439264	0.00314901337883489	0.0796642107382121	0.0010171	1	29859	151.26	99.278	142330000	214	N
KSAAEASKKPR	11	2 TMTpro16plex-LysMod,TMTpro16plex-NterMod	_(TMTpro16plex-NterMod)KSAAEASK(TMTpro16plex-LysMod)K(TMTpro16plex-LysMod)PR_		KSAAEASK(1)K(1)PR		K(-91.3)SAAEASK(91.3)K(100.48)PR	0	0	0	0	2	1	0	SARS2|N|Nucleoprotein	SARS2|N|Nucleoprotein	SARS2|N|Nucleoprotein	MULTI-MSMS	EE200515_VeroE6SARS2Enriched_bRP_F4	417.86767578125	5	417.865028	2084.28876	47765.5894594866	7.2819	0.0030429	-0.23367	-9.7644e-05	7.0483	0.0029452	417.864838433888	25.854	0.61839	34	15	3	0.922865754307481	0.00527621037619053	0.0216316851836078	0.0046872	1	8037	106.67	79.698	62541000	249	K
TATKAYNVTQAFGR	14	TMTpro16plex-LysMod,TMTpro16plex-NterMod	_(TMTpro16plex-NterMod)TATK(TMTpro16plex-LysMod)AYNVTQAFGR_		TATK(1)AYNVTQAFGR		TATK(162.79)AYNVTQAFGR	0	0	0	0	1	1	0	SARS2|N|Nucleoprotein	SARS2|N|Nucleoprotein	SARS2|N|Nucleoprotein	MULTI-MSMS	EE200515_VeroE6SARS2Enriched_bRP_F3	712.743408203125	3	712.740087	2135.19843	36887.1703396087	8.1648	0.0058194	-0.89931	-0.00064097	7.2655	0.0051784	713.073771656488	47.144	0.43471	47	10	6	0.959146148849623	0.0207357863684049	0.1305291772164	0.00036158	1	17128	162.79	137.77	406880000	263	R
AYNVTQAFGR	10	TMTpro16plex-NterMod	_(TMTpro16plex-NterMod)AYNVTQAFGR_					0	0	0	0	0	1	0	SARS2|N|Nucleoprotein	SARS2|N|Nucleoprotein	SARS2|N|Nucleoprotein	MULTI-MSMS	EE200515_VeroE6SARS2Enriched_bRP_F4	715.895385742188	2	715.889203	1429.76385	35483.3401031927	6.7165	0.0048082	0.84252	0.00060315	7.559	0.0054114	715.89010007092	49.351	0.31527	19	7	4	0.957905464891123	0.00235368466892364	0.106158367375364	0.0022292	1	18138	131.22	86.83	57035000	267	K
GNFGDQELIR	10	TMTpro16plex-NterMod	_(TMTpro16plex-NterMod)GNFGDQELIR_					0	0	0	0	0	1	0	SARS2|N|Nucleoprotein	SARS2|N|Nucleoprotein	SARS2|N|Nucleoprotein	MULTI-MSMS	EE200515_VeroE6SARS2Enriched_bRP_F1	726.897888183594	2	726.891942	1451.76933	38018.9528651646	6.6355	0.0048233	1.9156	0.0013925	8.5511	0.0062157	726.892773889451	48.246	0.43284	22	10	4	0.910696389083425	0.00182792991244022	0.0649545440066854	0.0012552	1	17658	163.38	111.52	27952000	284	Q
FGDQELIR	8	TMTpro16plex-NterMod	_(TMTpro16plex-NterMod)FGDQELIR_					0	0	0	0	0	1	0	SARS2|N|Nucleoprotein	SARS2|N|Nucleoprotein	SARS2|N|Nucleoprotein	MULTI-MSMS	EE200515_VeroE6SARS2Enriched_bRP_F3	641.364135742188	2	641.359747	1280.70494	39344.0687920913	6.9102	0.0044319	0.62382	0.00040009	7.534	0.004832	641.360145724934	50.945	0.55618	49	13	5	0.942174953431394	0.00931605030108999	0.222881936649543	0.01305	1	18769	143.01	33.148	216090000	286	N
KKKADETQALPQR	13	2 TMTpro16plex-LysMod,TMTpro16plex-NterMod	_(TMTpro16plex-NterMod)K(TMTpro16plex-LysMod)KK(TMTpro16plex-LysMod)ADETQALPQR_		K(0.504)K(0.504)K(0.992)ADETQALPQR		K(0)K(0)K(18.13)ADETQALPQR	0	0	0	0	2	1	0	SARS2|N|Nucleoprotein	SARS2|N|Nucleoprotein	SARS2|N|Nucleoprotein	MULTI-MSMS	EE200515_VeroE6SARS2Enriched_bRP_F2	607.377746582031	4	607.123133	2424.46343	40259.684232488	7.5715	0.0045968	-0.63221	-0.00038383	6.9393	0.004213	607.373405989925	33.611	0.63256	46	15	4	0.77211316235163	0.00186335442512616	0.00327608294353393	0.001505	1	11374	107.11	83.274	66223000	373	K
KKADETQALPQR	12	TMTpro16plex-LysMod,TMTpro16plex-NterMod	_(TMTpro16plex-NterMod)KK(TMTpro16plex-LysMod)ADETQALPQR_		K(0.117)K(0.883)ADETQALPQR		K(-8.8)K(8.8)ADETQALPQR	0	0	0	0	1	1	0	SARS2|N|Nucleoprotein	SARS2|N|Nucleoprotein	SARS2|N|Nucleoprotein	MULTI-MSMS	EE200515_VeroE6SARS2Enriched_bRP_F4	665.065734863281	3	665.061049	1992.16132	38379.8306905698	5.6632	0.0037664	1.2961	0.00086196	6.9593	0.0046283	665.061867768981	28.972	0.43086	35	10	5	0.986482167528237	0.0100256219755211	0.0780871158798639	0.0011115	1	9377	148.68	126.45	104330000	374	K
KADETQALPQR	11	TMTpro16plex-NterMod	_(TMTpro16plex-NterMod)KADETQALPQR_					0	0	0	0	0	1	0	SARS2|N|Nucleoprotein	SARS2|N|Nucleoprotein	SARS2|N|Nucleoprotein	MULTI-MSMS	EE200515_VeroE6SARS2Enriched_bRP_F1	520.963745117188	3	520.960346	1559.85921	43097.8447871378	6.6203	0.0034489	0.11701	6.0956e-05	6.7373	0.0035099	520.96044666358	27.152	0.43578	39	10	5	0.948274636020557	0.00727392936645316	0.025209296189283	0.0008197	1	8603	142.08	94.526	281730000	375	K
TIGTVTLKQGEIKDATPSDFVR	22	2 TMTpro16plex-LysMod,TMTpro16plex-NterMod	_(TMTpro16plex-NterMod)TIGTVTLK(TMTpro16plex-LysMod)QGEIK(TMTpro16plex-LysMod)DATPSDFVR_		TIGTVTLK(1)QGEIK(1)DATPSDFVR		TIGTVTLK(174.01)QGEIK(174.01)DATPSDFVR	0	0	0	0	2	1	0	SARS2|ORF3A|ORF	SARS2|ORF3A|ORF	SARS2|ORF3A|ORF	MULTI-MSMS	EE200515_VeroE6SARS2Enriched_bRP_F3	823.237487792969	4	822.980045	3287.89108	34514.0506931159	7.081	0.0058275	0.28192	0.00023201	7.3629	0.0060596	823.230741316951	56.09	0.47491	44	11	5	0.974561938772549	0.00571656393268734	0.0348421019744891	4.1224e-19	1	20952	174.01	159.55	139330000	9	F
IGTVTLKQGEIKDATPSDFVR	21	2 TMTpro16plex-LysMod,TMTpro16plex-NterMod	_(TMTpro16plex-NterMod)IGTVTLK(TMTpro16plex-LysMod)QGEIK(TMTpro16plex-LysMod)DATPSDFVR_		IGTVTLK(1)QGEIK(1)DATPSDFVR		IGTVTLK(111.26)QGEIK(111.26)DATPSDFVR	0	0	0	0	2	1	0	SARS2|ORF3A|ORF	SARS2|ORF3A|ORF	SARS2|ORF3A|ORF	MULTI-MSMS	EE200515_VeroE6SARS2Enriched_bRP_F5	797.975402832031	4	797.718126	3186.8434	35353.2285276223	9.0667	0.0072327	-2.1954	-0.0017513	6.8713	0.0054814	797.966903893458	57.272	0.98881	84	24	6	0.988399864750131	0.00176829382595204	0.0225406610899443	0.00073054	1	21407	111.26	96.37	71301000	10	T
VTLKQGEIKDATPSDFVR	18	2 TMTpro16plex-LysMod,TMTpro16plex-NterMod	_(TMTpro16plex-NterMod)VTLK(TMTpro16plex-LysMod)QGEIK(TMTpro16plex-LysMod)DATPSDFVR_		VTLK(1)QGEIK(1)DATPSDFVR		VTLK(107.45)QGEIK(107.45)DATPSDFVR	0	0	0	0	2	1	0	SARS2|ORF3A|ORF	SARS2|ORF3A|ORF	SARS2|ORF3A|ORF	MULTI-MSMS	EE200515_VeroE6SARS2Enriched_bRP_F3	730.18603515625	4	729.929824	2915.69019	36718.6862235374	6.1467	0.0044867	1.0639	0.00077657	7.2106	0.0052633	730.181549552161	52.066	0.39772	27	9	4	0.908374988587127	0.00251257574815682	0.0298277580477547	0.0013041	1	19275	107.45	91.861	37375000	13	T
LKQGEIKDATPSDFVR	16	2 TMTpro16plex-LysMod,TMTpro16plex-NterMod	_(TMTpro16plex-NterMod)LK(TMTpro16plex-LysMod)QGEIK(TMTpro16plex-LysMod)DATPSDFVR_		LK(1)QGEIK(1)DATPSDFVR		LK(90.22)QGEIK(90.22)DATPSDFVR	0	0	0	0	2	1	0	SARS2|ORF3A|ORF	SARS2|ORF3A|ORF	SARS2|ORF3A|ORF	MULTI-MSMS	EE200515_VeroE6SARS2Enriched_bRP_F2	680.157470703125	4	679.900801	2715.5741	37338.2282555218	8.2463	0.0056066	0.95529	0.00064951	9.2015	0.0062561	680.152093146747	49.379	0.71429	73	19	7	0.971845995785183	0.00339547605313168	0.0332867252858252	0.0056407	2	18247	90.223	71.469	271720000	15	T
KQGEIKDATPSDFVR	15	2 TMTpro16plex-LysMod,TMTpro16plex-NterMod	_(TMTpro16plex-NterMod)K(TMTpro16plex-LysMod)QGEIK(TMTpro16plex-LysMod)DATPSDFVR_		K(1)QGEIK(1)DATPSDFVR		K(95.76)QGEIK(95.76)DATPSDFVR	0	0	0	0	2	1	0	SARS2|ORF3A|ORF	SARS2|ORF3A|ORF	SARS2|ORF3A|ORF	MULTI-MSMS	EE200515_VeroE6SARS2Enriched_bRP_F4	651.88623046875	4	651.629785	2602.49003	38934.585848958	6.8052	0.0044345	2.0133	0.0013119	8.8185	0.0057464	651.63160287253	44.773	0.55369	37	13	5	0.976943027338354	0.0049143711049473	0.0147574609974433	0.0040822	1	16182	95.761	82.698	112060000	16	L
DATPSDFVR	9	TMTpro16plex-NterMod	_(TMTpro16plex-NterMod)DATPSDFVR_					0	0	0	0	0	1	0	SARS2|ORF3A|ORF	SARS2|ORF3A|ORF	SARS2|ORF3A|ORF	MULTI-MSMS	EE200515_VeroE6SARS2Enriched_bRP_F5	656.352416992188	2	656.346836	1310.67912	37829.342190784	6.1491	0.004036	1.3417	0.00088064	7.4909	0.0049166	656.347603047008	43.333	0.51557	37	12	4	0.974915593875832	0.00514767939401249	0.0477289034538886	0.0070681	1	15480	170.3	95.107	279390000	22	K
ELYHYQECVR	10	Glu->pyro-Glu	_(Glu->pyro-Glu)ELYHYQECVR_					0	0	1	0	0	0	0	SARS2|ORF7aiORF1|ORF;SARS2|ORF7A|ORF	SARS2|ORF7aiORF1|ORF	SARS2|ORF7aiORF1|ORF	MULTI-MSMS	EE200515_VeroE6SARS2Enriched_bRP_F4	689.818725585938	2	689.814061	1377.61357	37707.6098354124	6.7403	0.0046496	-0.078762	-5.4331e-05	6.6616	0.0045952	689.81398086655	40.561	0.35375	18	8	3	0.941228824604574	0.00125547638194878	0.00671300530237375	0.0006975	1	14375	195.57	104.5	52680000	14	C
SFYEDFLEYHDVR	13	TMTpro16plex-NterMod	_(TMTpro16plex-NterMod)SFYEDFLEYHDVR_					0	0	0	0	0	1	0	SARS2|ORF8|ORF	SARS2|ORF8|ORF	SARS2|ORF8|ORF	MULTI-MSMS	EE200515_VeroE6SARS2Enriched_bRP_F2	675.333984375	3	675.328875	2022.9648	38787.8690157686	7.9107	0.0053424	-0.75106	-0.00050721	7.1597	0.0048351	675.327834993255	62.756	0.31848	21	7	4	0.90336468043055	0.00169259983422195	0.0290477132585468	0.0012604	1	23893	171.29	145.97	10521000	103	C
QCVNLTTR	8	Gln->pyro-Glu	_(Gln->pyro-Glu)QCVNLTTR_					0	1	0	0	0	0	0	SARS2|S|Spike	SARS2|S|Spike	SARS2|S|Spike	MULTI-MSMS	EE200515_VeroE6SARS2Enriched_bRP_F2	487.744293212891	2	487.739834	973.465115	44420.9249545185	7.3549	0.0035873	0.72657	0.00035438	8.0815	0.0039417	487.740274918617	40.497	0.4408	23	10	4	0.810254247559303	0.00202155303813043	0.0650242169680059	0.015572	1	14327	135.77	97.528	28015000	14	S
GVYYPDKVFR	10	TMTpro16plex-LysMod,TMTpro16plex-NterMod	_(TMTpro16plex-NterMod)GVYYPDK(TMTpro16plex-LysMod)VFR_		GVYYPDK(1)VFR		GVYYPDK(105.17)VFR	0	0	0	0	1	1	0	SARS2|S|Spike	SARS2|S|Spike	SARS2|S|Spike	MULTI-MSMS	EE200515_VeroE6SARS2Enriched_bRP_F1	618.364868164063	3	618.025276	1851.054	40318.9442036991	6.2505	0.003863	0.72299	0.00044683	6.9735	0.0043098	618.026076704378	51.17	0.59685	37	14	5	0.938848748792734	0.00258893032667007	0.0272380637291875	0.012068	1	18884	105.17	78.73	92171000	35	R
AGAAAYYVGYLQPR	14	TMTpro16plex-NterMod	_(TMTpro16plex-NterMod)AGAAAYYVGYLQPR_					0	0	0	0	0	1	0	SARS2|S|Spike	SARS2|S|Spike	SARS2|S|Spike	MULTI-MSMS	EE200515_VeroE6SARS2Enriched_bRP_F2	902.498718261719	2	902.489281	1802.96401	33777.5707408985	7.6998	0.0069489	3.4162	0.0030831	11.116	0.010032	902.492616517172	59.998	0.55313	26	13	3	0.73342854759911	0.00173492887547533	0.0256055049342828	0.00027771	1	22712	185.6	144.87	33484000	260	T
SFTVEKGIYQTSNFR	15	TMTpro16plex-LysMod,TMTpro16plex-NterMod	_(TMTpro16plex-NterMod)SFTVEK(TMTpro16plex-LysMod)GIYQTSNFR_		SFTVEK(1)GIYQTSNFR		SFTVEK(144.05)GIYQTSNFR	0	0	0	0	1	1	0	SARS2|S|Spike	SARS2|S|Spike	SARS2|S|Spike	MULTI-MSMS	EE200515_VeroE6SARS2Enriched_bRP_F1	796.112243652344	3	795.773456	2384.29854	35334.7468962114	7.6734	0.0061063	-0.88345	-0.00070302	6.79	0.0054033	795.772735660773	53.096	0.35552	24	8	4	0.828422780579855	0.00412827183141127	0.0280156050105125	2.6084e-05	1	19726	144.05	123.05	28471000	305	K
VQPTESIVR	9	TMTpro16plex-NterMod	_(TMTpro16plex-NterMod)VQPTESIVR_					0	0	0	0	0	1	0	SARS2|S|Spike	SARS2|S|Spike	SARS2|S|Spike	MULTI-MSMS	EE200515_VeroE6SARS2Enriched_bRP_F4	666.899169921875	2	666.893954	1331.77335	38927.0166542558	6.833	0.0045569	0.78779	0.00052537	7.6208	0.0050823	666.89444783535	41.024	0.55091	31	13	4	0.981376626180081	0.00580026301845422	0.132434243241663	0.0069651	1	14563	169.44	47.45	170050000	320	R
STGSNVFQTR	10	TMTpro16plex-NterMod	_(TMTpro16plex-NterMod)STGSNVFQTR_					0	0	0	0	0	1	0	SARS2|S|Spike	SARS2|S|Spike	SARS2|S|Spike	MULTI-MSMS	EE200515_VeroE6SARS2Enriched_bRP_F1	700.881591796875	2	700.876292	1399.73803	37508.1960293692	7.5566	0.0052962	-0.16506	-0.00011569	7.3915	0.0051805	700.876227514725	37.104	0.71462	49	17	5	0.982200767135633	0.00587001265606876	0.135248384103729	0.0014353	1	12887	166.66	124.37	394340000	637	Y
SYQTQTNSPR	10	TMTpro16plex-NterMod	_(TMTpro16plex-NterMod)SYQTQTNSPR_					0	0	0	0	0	1	0	SARS2|S|Spike	SARS2|S|Spike	SARS2|S|Spike	MULTI-MSMS	EE200515_VeroE6SARS2Enriched_bRP_F4	743.388488769531	2	743.384481	1484.75441	35835.5035873635	6.7792	0.0050396	-0.26991	-0.00020065	6.5093	0.0048389	743.384273631497	25.703	0.19893	14	4	4	0.990559628907701	0.00185893254427178	0.0463105233178982	0.0015735	1	7981	138.25	94.047	20637000	673	A
SGETLGVLVPHVGEIPVAYR	20	TMTpro16plex-NterMod	_(TMTpro16plex-NterMod)SGETLGVLVPHVGEIPVAYR_					0	0	0	0	0	1	0	SARS2|pp1ab|Replicase;SARS2|pp1a|Replicase;SARS2|nsp1|Coronavirus	SARS2|pp1ab|Replicase	SARS2|pp1ab|Replicase	MULTI-MSMS	EE200515_VeroE6SARS2Enriched_bRP_F4	800.126708984375	3	799.786888	2396.33883	35708.4809128897	6.0616	0.004848	2.4676	0.0019736	8.5292	0.0068215	799.788692076076	64.269	0.3194	16	7	3	0.926052790003607	0.000424419148145926	0.00394330436705222	0.0025662	1	24541	89.846	65.252	3195800	100	R
AYVDNSSLTIKKPNELSR	18	2 TMTpro16plex-LysMod,TMTpro16plex-NterMod	_(TMTpro16plex-NterMod)AYVDNSSLTIK(TMTpro16plex-LysMod)K(TMTpro16plex-LysMod)PNELSR_		AYVDNSSLTIK(1)K(1)PNELSR		AYVDNSSLTIK(156.92)K(156.92)PNELSR	0	0	0	0	2	1	0	SARS2|pp1ab|Replicase;SARS2|pp1a|Replicase;SARS2|nsp3|Coronavirus	SARS2|pp1ab|Replicase	SARS2|pp1ab|Replicase	MULTI-MSMS	EE200515_VeroE6SARS2Enriched_bRP_F4	737.937316894531	4	737.681278	2946.696	36444.6051726622	7.0372	0.0051912	1.7115	0.0012625	8.7487	0.0064538	737.933109478646	48.986	0.3187	24	7	4	0.939432661038116	0.00284683083539955	0.0264181425639	2.0672e-08	1	17993	156.92	140.42	26935000	2098	A
TTNGDFLHFLPR	12	TMTpro16plex-NterMod	_(TMTpro16plex-NterMod)TTNGDFLHFLPR_					0	0	0	0	0	1	0	SARS2|pp1ab|Replicase;SARS2|pp1a|Replicase;SARS2|nsp4|Coronavirus	SARS2|pp1ab|Replicase	SARS2|pp1ab|Replicase	MULTI-MSMS	EE200515_VeroE6SARS2Enriched_bRP_F5	574.6533203125	3	574.647991	1720.92214	42654.883861443	5.9809	0.0034369	1.3092	0.00075234	7.2901	0.0041892	574.982648371167	59.174	0.32031	11	7	3	0.788517434471124	0.000461009001586151	0.0123256239635294	0.0049286	1	22296	101.39	73.063	2608000	2876	R
SADAQSFLNR	10	TMTpro16plex-NterMod	_(TMTpro16plex-NterMod)SADAQSFLNR_					0	0	0	0	0	1	0	SARS2|pp1ab|Replicase;SARS2|nsp12|Coronavirus	SARS2|pp1ab|Replicase	SARS2|pp1ab|Replicase	MULTI-MSMS	EE200515_VeroE6SARS2Enriched_bRP_F1	706.882019042969	2	706.876292	1411.73803	36959.2999793007	7.5019	0.0053029	-0.028654	-2.0255e-05	7.4733	0.0052827	706.876554993306	44.588	0.47612	39	11	5	1	0.00120688307111402	0.0151610462396065	0.0014306	1	16056	183.67	118.21	200820000	4393	Q
