## Supplementary material for "Characterisation of protease activity during SARS-CoV-2 infection identifies novel viral cleavage sites and cellular targets with therapeutic potential": Table S7 - neo-N-termini within 10aa of VOI/VOC characteristic mutations

Strain	Protein	Mutation	Position_AA	closestNterm_A549	distFromClosest_A549	within_10_AA_A549	within_5_AA_A549	closestNterm_Vero	distFromClosest_Vero	within_10_AA_Vero	within_5_AA_Vero	ProtPos
B.1.1.7	S	P681H	681	637	44	0	0	673	8	1	0	S_681
B.1.1.7	N	R203K	203	154	49	0	0	210	-7	1	0	N_203
B.1.1.7	N	G204R	204	154	50	0	0	210	-6	1	0	N_204
B.1.351	N	T205I	205	154	51	0	0	210	-5	1	1	N_205
P.1	S	L18F	18	637	-619	0	0	14	4	1	1	S_18
P.1	S	T20N	20	637	-617	0	0	14	6	1	0	S_20
P.1	S	P26S	26	637	-611	0	0	35	-9	1	0	S_26
P.1	N	P80R	80	78	2	1	1	79	1	1	1	N_80
P.1	N	R203K	203	154	49	0	0	210	-7	1	0	N_203
P.1	N	G204R	204	154	50	0	0	210	-6	1	0	N_204
B.1.427/9	S	S13I	13	637	-624	0	0	14	-1	1	1	S_13
B.1.526	S	L5F	5	637	-632	0	0	14	-9	1	0	S_5
B.1.526	S	D253G	253	637	-384	0	0	260	-7	1	0	S_253
B.1.525	S	Q677H	677	637	40	0	0	673	4	1	1	S_677
B.1.525	N	A12G	12	17	-5	1	1	17	-5	1	1	N_12
B.1.525	N	T205I	205	154	51	0	0	210	-5	1	1	N_205
B.1.617.1	S	P681R	681	637	44	0	0	673	8	1	0	S_681
B.1.617.1	N	R203M	203	154	49	0	0	210	-7	1	0	N_203
B.1.617.1	N	D377Y	377	263	114	0	0	375	2	1	1	N_377
B.1.617.1	ORF3a	S26L	26	16	10	1	0	22	4	1	1	ORF3a_26
B.1.617.2	S	T19R	19	637	-618	0	0	14	5	1	1	S_19
B.1.617.2	S	P681R	681	637	44	0	0	673	8	1	0	S_681
B.1.617.2	N	D63G	63	69	-6	1	0	69	-6	1	0	N_63
B.1.617.2	N	R203M	203	154	49	0	0	210	-7	1	0	N_203
B.1.617.2	N	D377Y	377	263	114	0	0	375	2	1	1	N_377
B.1.617.2	ORF3a	S26L	26	16	10	1	0	22	4	1	1	ORF3a_26
