## Supplementary material for "Characterisation of protease activity during SARS-CoV-2 infection identifies novel viral cleavage sites and cellular targets with therapeutic potential": Table S10 - Supplemental Resources Table

REAGENT OR RESOURCE	SOURCE	IDENTIFIER
Virus Strain
SARS-CoV-2,	European Virus Archive goes Global (EVAg)	IDF0372/2020
isolate BetaCoV/France/IDF0372/2020
Cell Lines
A549-Ace2	Donated by Olivier Schwartz (Institut Pasteur)	N/A
Vero C1008 [Vero 76, clone E6, Vero E6] (Vero E6)	ATCC	Cat#CRL-1586
Chemicals, Reagents
cOmplete protease inhibitor cocktail tablets mini, EDTA-free	Roche	Cat#11846170001
Fetal bovine serum (FBS)	Thermo Fisher Scientific	Cat#10082
DMEM	Thermo Fisher Scientific	Cat#MT10013CV
MEM	Thermo Fisher Scientific	Cat#42360024
Trypsin-EDTA (0.25%)	Thermo Fisher Scientific	Cat#25200056
Penicillin-Streptomycin (10,000 U/mL)	Thermo Fisher Scientific	Cat# 15140122
Opti-MEM	Thermo Fisher Scientific	Cat#31985062
SeaPrep Agarose	Lonza	Cat# 50302
Igepal	Sigma Aldrich	Cat#I3021; CAS#9002-93-1
Formalin	Thermo Fisher Scientific	Cat# 5735TS
Crystal Violet Solution	Sigma Aldrich	Cat#HT90132-1L
alamarBlue	Thermo Fisher Scientific	Cat#DAL1025
Lipofectamine RNAiMAX	Thermo Fisher Scientific	Cat#13778075
Bosutinib (SKI-606)	SelleckChem	Cat#SE-S1014; CAS# 380843-75-4
Saracatinib (AZD0530)	SelleckChem	Cat#SE-S1006; CAS# 379231-04-6
Bafetinib (INNO-406)	SelleckChem	Cat#SE-S1369; CAS# 859212-16-1
Dasatinib (BMS-354825)	CLINISCIENCES	Cat#A3017; CAS#302962-49-8
ML-7 HCl	CLINISCIENCES	Cat#A3626 ; CAS#110448-33-4
MLCK inhibitor peptide 18	CLINISCIENCES	Cat#B5211 ; CAS#224579-74-2
Sorafenib	CLINISCIENCES	Cat#A3009; CAS#284461-73-0
Remdesivir	SelleckChem	Cat#S8932 ; CAS#1809249-37-3
Camptothecin	Sigma-Aldrich	Cat#C9911 ; CAS#7689-03-4
Critical Commercial Assays and Kits
TMTpro 16plex Label Reagent set (6 x 0.5mg)	Thermo Fisher Scientific	Cat#A44552
Luna Universal One-Step RT-qPCR Kit	New England Biolabs	Cat#E3005L
Direct-zol-96	Zymo Research	Cat#R2055
CellTiter-Glo Luminescent Cell Viability Assay	Promega	Cat#G7570
Others
Q-Exactive HF Mass spectrometry, with Dionex 3000 nanoLC system	Thermo Fisher Scientific	N/A
QuantStudio 7 Flex Real-Time PCR System	Thermo Fisher Scientific	Cat#4485701
Echo 550 Liquid Handler	Labcyte	N/A
Centro XS3 LB 960 Luminometer	Berthold Technologies	Cat#46970
Infinite M200 Pro Plate Reader	Tecan	N/A
Oligonucleotides
SARS-CoV-2 N gene (forward) 5′-TAATCAGACAAGGAACTGATTA-3′	IDT	N/A
SARS-CoV-2 N gene (reverse) 5′-CGAAGGTGTGACTTCCATG-3′	IDT	N/A
Human beta-Actin (forward) 5′-CACCATTGGCAATGAGCGGTTC-3′	IDT	N/A
Human beta-Actin (reverse) 5′-AGGTCTTTGCGGATGTCCACGT-3′	IDT	N/A
WNK1 (forward) 5′-CTTGGCTGTTCACTGTTGC-3′	IDT	N/A
WNK1 (reverse) 5′-AACCTCTATTCAGCCTTCACC-3′	IDT	N/A
PAICS (forward) 5′-GCAAATTGAGCTGATCCTTCTG-3′	IDT	N/A
PAICS (reverse) 5′-CAGGATGTGTGGTCTTCTCTT-3′	IDT	N/A
NUCKS1 (forward) 5′-TTCCTTTGATGCCTTTGAAGC-3′	IDT	N/A
NUCKS1 (reverse) 5′-AAATGCCCAAACCCAGACTA-3′	IDT	N/A
KAT7 (forward) 5′-CAGGAGACGTTGTAGTTGAGG-3′	IDT	N/A
KAT7 (reverse) 5′-GCCCTTCCTGTTCTATGTTATGAC-3′	IDT	N/A
NUP107 (forward) 5′-CTTTCATGGTCTTCTTTGGCAT-3′	IDT	N/A
NUP107 (reverse) 5′-CTAACTGCTGATGTGAAGGAGA-3′	IDT	N/A
ATAD2 (forward) 5′-CTTCTTGTTCTTCTAGTCGTTTCAC-3′	IDT	N/A
ATAD2 (reverse) 5′-CAAGCTGCTAAGCCTCCTAT-3′	IDT	N/A
SRC (forward) 5′-CCTCAGCTTCTTCATGACCTG-3′	IDT	N/A
SRC (reverse) 5′-TTTGGCGAGGTGTGGATG-3′	IDT	N/A
GOLGA3 (forward) 5′-GACCATCTGCTCCTTATCGAA-3′	IDT	N/A
GOLGA3 (reverse) 5′-ACATGGCGGACCTTGAAG-3′	IDT	N/A
KLHDC10 (forward) 5′-CAGCCAGATCTTAAACAATGACC-3′	IDT	N/A
KLHDC10 (reverse) 5′-TCACTGTGCAGCTGTTACAC-3′	IDT	N/A
XRCC1 (forward) 5′-GTCTGTGTTCCTTCTGCTCTG-3′	IDT	N/A
XRCC1 (reverse) 5′-CCCTGAAGAGACCAAAGCA	IDT	N/A
PNN (forward) 5′-GCC TCCATTTTATTTATTTGTTCTGC-3′	IDT	N/A
PNN (reverse) 5′-AGCCCCATTTGTTTTATATTCCTG-3′	IDT	N/A
BST1 (forward) 5′-GAATGATAAGACCCGCCCTT-3′	IDT	N/A
BST1 (reverse) 5′-ATGATTACCGACCAGTGAAGC-3′	IDT	N/A
MYLK (forward) 5′-CGTTATCGTTGTCTCCCATGA-3′	IDT	N/A
MYLK (reverse) 5′-TCCTGAAGTGATCAACTATGAGC-3′	IDT	N/A
ATP5B (forward) 5′-TCATGCTGAGGCTCCAGAGTTC-3′	IDT	N/A
ATP5B (reverse) 5′-ACAGTCTTGCCAACTCCAGCAC-3′	IDT	N/A
hs.Ri.NUP107.13.1-SEQ1 (forward) 5′-rGrGrArGrArA rUrUrUrUrCrUrGrArUrArArUrArUrUrGrAGT-3′	IDT	N/A
hs.Ri.NUP107.13.1-SEQ2 (reverse) 5′-rArCrUrCrArArUrArUrUrArUrCrArGrArArArArUrUrCrUrCrCrArA-3′	IDT	N/A
hs.Ri.XRCC1.13.1-SEQ1 (forward) 5′-rGrArUrCrUrArCrArGrUrUrGrCrArArUrGrArGrArArGrCAG-3′	IDT	N/A
hs.Ri.XRCC1.13.1-SEQ2 (reverse) 5′-rCrUrGrCrUrUrCrUrCrArUrUrGrCrArArCrUrGrUrArGrArUrCrCrA-3′	IDT	N/A
hs.Ri.SRC.13.1-SEQ1 (forward) 5′-rGrGrUrUrGrUrArArArUrArCrUrUrUrGrCrArUrArUrUrGTC-3′	IDT	N/A
hs.Ri.SRC.13.1-SEQ2 (reverse) 5′-rGrArCrArArUrArUrGrCrArArArGrUrArUrUrUrArCrArArCrCrArA-3′	IDT	N/A
hs.Ri.PAICS.13.1-SEQ1 (forward) 5′-rGrArArGrUrGrGrArUrArUrCrArUrGrArGrUrCrArUrGrCTA-3′	IDT	N/A
hs.Ri.PAICS.13.1-SEQ2 (reverse) 5′-rUrArGrCrArUrGrArCrUrCrArUrGrArUrArUrCrCrArCrUrUrCrArG-3′	IDT	N/A
hs.Ri.PNN.13.1-SEQ1 (forward) 5′-rGrArUrUrUrCrUrUrGrArUrArArArArArArGrGrArUrUrACC-3′	IDT	N/A
hs.Ri.PNN.13.1-SEQ2 (reverse) 5′-rGrGrUrArArUrCrCrUrUrUrUrUrUrArUrCrArArGrArArArUrCrUrU-3′	IDT	N/A
hs.Ri.MYLK.13.1-SEQ1 (forward) 5′-rGrUrUrGrArGrCrCrArCrUrUrUrArUrUrCrCrArArArGrUAC-3′	IDT	N/A
hs.Ri.MYLK.13.1-SEQ2 (reverse) 5′-rGrUrArCrUrUrUrGrGrArArUrArArArGrUrGrGrCrUrCrArArCrUrG-3′	IDT	N/A
hs.Ri.GOLGA3.13.1-SEQ1 (forward) 5′-rArGrArGrArArGrArArUrUrArGrCrUrArUrCrArArArUrCCG-3′	IDT	N/A
hs.Ri.GOLGA3.13.1-SEQ2 (reverse) 5′-rCrGrGrArUrUrUrGrArUrArGrCrUrArArUrUrCrUrUrCrUrCrUrUrA-3′	IDT	N/A
hs.Ri.ATAD2.13.1-SEQ1 (forward) 5′-rGrArUrArArArArCrArUrCrArCrUrUrArUrUrCrArGrArAAA-3′	IDT	N/A
hs.Ri.ATAD2.13.1-SEQ2 (reverse) 5′-rUrUrUrUrCrUrGrArArUrArArGrUrGrArUrGrUrUrUrUrArUrCrArU-3′	IDT	N/A
hs.Ri.KAT7.13.1-SEQ1 (forward) 5′-rGrCrUrUrGrArUrArCrCrUrGrGrUrArUrCrArUrUrCrUrCCA-3′	IDT	N/A
hs.Ri.KAT7.13.1-SEQ2 (reverse) 5′-rUrGrGrArGrArArUrGrArUrArCrCrArGrGrUrArUrCrArArGrCrUrC-3′	IDT	N/A
hs.Ri.KLHDC10.13.1-SEQ1 (forward) 5′-rGrArArGrArArCrCrArArGrUrArUrCrArUrUrUrArArArAAC-3′	IDT	N/A
hs.Ri.KLHDC10.13.1-SEQ2 (reverse) 5′-rGrUrUrUrUrUrArArArUrGrArUrArCrUrUrGrGrUrUrCrUrUrCrArG-3′	IDT	N/A
hs.Ri.WNK1.13.1-SEQ1 (forward) 5′-rGrArUrArGrGrUrCrArUrUrArGrUrGrCrUrUrUrArArGrCAA-3′	IDT	N/A
hs.Ri.WNK1.13.1-SEQ2 (reverse) 5′-rUrUrGrCrUrUrArArArGrCrArCrUrArArUrGrArCrCrUrArUrCrArU-3′	IDT	N/A
hs.Ri.NUCKS1.13.1-SEQ1 (forward) 5′-rCrCrUrGrUrUrGrUrUrGrGrUrArArArArGrArUrArArArCAT-3′	IDT	N/A
hs.Ri.NUCKS1.13.1-SEQ2 (reverse) 5′-rArUrGrUrUrUrArUrCrUrUrUrUrArCrCrArArCrArArCrArGrGrGrA-3′	IDT	N/A
hs.Ri.BST1.13.1-SEQ1 (forward) 5′-rCrGrArUrGrUrCrCrUrGrArArArArUrGrGrUrArUrUrUrCAA-3′	IDT	N/A
hs.Ri.BST1.13.1-SEQ2 (reverse) 5′-rUrUrGrArArArUrArCrCrArUrUrUrUrCrArGrGrArCrArUrCrGrUrU-3′	IDT	N/A
hs.Ri.ATP5B.13.1-SEQ1 (forward) 5′-rGrGrUrCrArArGrArUrGrUrArCrUrGrCrUrArUrUrUrArUTG-3′	IDT	N/A
hs.Ri.ATP5B.13.1-SEQ2 (reverse) 5′-rCrArArUrArArArUrArGrCrArGrUrArCrArUrCrUrUrGrArCrCrUrU-3′	IDT	N/A
Scrambled Negative Control DsIRNA, 5 nmol	IDT	Cat#51-01-19-09
